# Comprehensive Landscape of Non-muscle Invasive Bladder Cancer Tumour Microenvironment and Prognostic value of Cancer-Associated Myofibroblasts

**DOI:** 10.1101/2023.10.26.564112

**Authors:** Carmen G. Cañizo, Félix Guerrero-Ramos, Mercedes Perez Escavy, Iris Lodewijk, Cristian Suárez-Cabrera, Lucía Morales, Sandra P Nunes, Ester Munera-Maravilla, Carolina Rubio, Rebeca Sánchez, Marta Rodriguez-Izquierdo, Jaime Martínez de Villarreal, Francisco X. Real, Daniel Castellano, Cristina Martín-Arriscado, David Lora Pablos, Alfredo Rodríguez Antolín, Marta Dueñas, Jesús M. Paramio, Victor G. Martínez

## Abstract

**BACKGROUND:** Non-muscle-invasive bladder cancer (NMIBC) poses clinical challenges due to its high recurrence and progression rates. While Bacillus Calmette-Guérin (BCG) remains as the gold standard treatment for high-risk NMIBC, recent irruption of anti-PD-1/PD-L1 drugs claims for a comprehensive understanding of the tumour microenvironment (TME) of these tumors.

**METHODS:** The present prospective study consisted on the analysis 98 fresh NMIBC samples, tumor and non-pathological tissue, via flow cytometry. Final analysis included distribution of 11 cell types and the expression of PD-L1 in 66 tumor and 62 non-pathological tissue biopsies from 73 NMIBC patients (84.4% paired samples). The results were validated using publicly available transcriptomic data, and histology.

**RESULTS:** In comparison to non-pathological tissue, the TME of NMIBC presented microvascular alterations, increased cancer-associated fibroblast (CAF) and myofibroblast (myoCAF) presence, and varied immune cell distribution. Heterogeneous PD-L1 expression was observed across subsets, with cancer cells as primary potential anti-PD-L1 binding targets. Unbiased analysis revealed that myoCAF and M2-like macrophages are enriched in high grade NMIBC tumors, but only myoCAF were associated with higher rates of progression and recurrence, as we confirmed in three independent transcriptomic cohorts (888 total patients). We further validated the prognostic value of myoCAFs by tissue micro-array.

**CONCLUSION:** This comprehensive analysis provides a roadmap to establish the full landscape of the NMIBĆs TME, highlighting myoCAFs as potential prognostic markers.

**FUNDING:** This study was funded by FC AECC (INVES222946GARC), Consejería de Educación, Ciencia y Universidades de la CAM (2018-T2/BMD-10342), Hoffmann-La Roche, Ministerio de Ciencia e Innovación (INMUNOEPIBLA) and ISCIII/FEDER (CIBERONC CB16/12/00489)
