## Supplementary material for "Comprehensive Landscape of Non-muscle Invasive Bladder Cancer Tumour Microenvironment and Prognostic value of Cancer-Associated Myofibroblasts": Gomez C et al Supplementary tables

### Sheet: Supp table 2
Antigen	Clon	Conjugate	Manufacturer	Application
HLA-DR	L243	BV711	BioLegend	PANEL 1 FLOW CYTOMERY
CD11b	ICRF44	FITC	BioLegend	PANEL 1 FLOW CYTOMERY
CD14	M5E2	APC	BioLegend	PANEL 1 FLOW CYTOMERY
CD45	HI30	PE/Cyanine5	BioLegend	PANEL 1 & 2 FLOW CYTOMERY
CD11c	Bu15	BV421	BioLegend	PANEL 1 FLOW CYTOMERY
CD15	W6D3	BV605	BioLegend	PANEL 1 FLOW CYTOMERY
CD163	GHI/61	PE	BioLegend	PANEL 1 FLOW CYTOMERY
CD206	15 2	APC/Cyanine7	BioLegend	PANEL 1 FLOW CYTOMERY
CD274 (B7-H1, PD-L1)	MIH3	PE/Cyanine7	BioLegend	PANEL 1 & 2 FLOW CYTOMERY
CD90 (Thy1)	5 E 10	BV711	BioLegend	PANEL 2 FLOW CYTOMERY
Podoplanin	NC-08	APC	BioLegend	PANEL 2 FLOW CYTOMERY
CD31	WM59	BV421	BioLegend	PANEL 2 FLOW CYTOMERY
CD3	OKT3	Alexa Fluor® 700	BioLegend	PANEL 2 FLOW CYTOMERY
CD56 (NCM)	5.1H11	Brilliant Violet 605	BioLegend	PANEL 2 FLOW CYTOMERY
Pan Cytokeratin	AE1/AE3	Alexa Fluor™ 488	thermofisher	PANEL 2 FLOW CYTOMERY
		-	Abcam	FFPE 1:100
Alpha-smooth muscle actin	1A4	Cy3	MERCK	PANEL 2 FLOW CYTOMERY
				FFPE 1:500
CD163	EPR19518	-	Abcam	FFPE 1:200
Cyto-Fast™ Fix/Perm Buffer Set			BioLegend	PANEL 2 FLOW CYTOMERY

### Sheet: Supp table 3
Nat Commun. 2020 Oct 8;11(1):5077					Trends Immunol. 2022 Jul;43(7):546-563				Immunity. 2021 Aug 10;54(8):1883-1900.e5			Cancer Cell. 2022 Dec 12;40(12):1550-1565.e7				Nat Commun. 2020 Oct 8;11(1):5077
Macs C1	Macs C2	Macs C3	Macs C1-3		LA-TAMs	Reg-TAMs	Angio-TAMs		M1	M2		iCAFs	myoCAFs (II)	PanCAFs		myoCAFs
SPP1	APOE	MARCHF6	CTSB		ACP5	CCL2	ADAM8		IL23	IL4R		APOE	ACTA2	DCN		RGS5
CCL4L2	HLA-DRB3	ZNF302	RNASE1		AOPE	CD274	AREG		TNF	CCL4		SERPINE2	RGS5	CFD		ACTA2
RNASE1	SLC40A1	GPM6A	CTSD		APOC1	CD40	BNIP3		CXCL9	CCL13		TNFAIP6	GJA4	LUM		MYL9
CCL13	C1QB	BTN3A2	C1QA		ATF1	CD80	CCL2/4/20		CXCL10	CCL20		ARID5B	NDUFA4L2	COL1A2		C11orf96
EGR1	APOC1	NPM1P40	C1QC		C1QA/B/C	CD86	CD163		CXCL11	CCL17		TFPI2	ANGPT2	PTGDS		CALD1
FTL	C1QC	L1HS	C1QB		CCL18	CHIT1	CD300E		CD86	CCL18		PTGS2	MCAM	COL3A1		TPM2
NUPR1	C1QA	KCNJ2	CTSC		CD163	CX3CR1	CD44		IL1A	CCL22		MATN2	NOTCH3	COL6A2		IGFBP7
CSTB	LGMN	NABP1	STAB1		CD36	HLA-A/C	CD55		IL1B	CCL24		CCL13	PPP1R14A	C1R		NDUFA4L2
	JUN	NCALD	PLD3		CD63	HLA-DQA1/B1	CEBPB		IL6	LYVE1		LIF	FRZB	C1S		SOD3
	FOLR2	CADM1	MSR1		CHI3L1	HLA-DRA/B1/B5	CLEC5A		CCL5	VEGFA		CXCL1	EGFL6	MEG3		PPP1R14A
	CCL2	SPP1	CTSZ		CTSB/D/L	ICOSLG	CTSB		IRF5	VEGFB		PTGDS	COL4A1			MT2A
	HLA-DQA1	FGF23	MAF		F13A1	IL-10	EREG		IRF1	VEGFC		CCL11	COL4A2			BGN
	FCGR3A	NEDD4L	PSAP		FABP5	ITGA4	FCN1		CD40	VEGFD		CXCL12	BGN			MYH11
	RHOB	IGKC	SLCO2B1		FOLR2	LGALS9	FLT1		IDO1	EGF		IL6	MYL9			CRISPLD2
	HSPA1B	HEPACAM	CD68		GPNMB	MACRO	FN1		KYNU	CTSA		PLIN2	IGFBP2			MT1M
	HES1	CTSD	APOC1		IRF3	MRC1	HES1		CCR7	CTSB		FST				CRYAB
	HLA-A	RPS26	GLUL		LGALS3	TGFB2	IL1B			CTSC						MT1A
	HSPA6	CTSB	LGMN		LIPA		IL1RN			CTSD						MT1X
	EIF4A3		CD81		LPL		IL8			TGFB1						FRZB
	CTSC		TMEM176B		MACRO		MAF			TGFB2						TPM1
	TMEM176B		TREM2		MerTK		MIF			TGFB3						THY1
	HMOX1		TYMP		MMP7/9/12		NR1H3			MMP14						ID4
	CCL8				MRC1		OLR1			MMP19						MFGE8
	CD68				NR1H3		PPARG			MMP9						LGALS1
	GADD45B				NRF1		S100A8/9/12			CLEC7A
	PLD3				NUPR1		SERPINB2			WNT7B
	ITM2B				PLA2G7		SLC2A1			FASL
	HLA-DMB				RNASE1		SPIC			TNFSF12
	LIPA				SPARC		SPP1			TNFSF8
					SPP1		THBS1			CD276
					TFDP2		TIMP1			VTCN1
					TREM2		VCAN			MSR1
					ZEB1		VEGFA			FN1
										IRF4

### Sheet: Supp table 4
	N	%
T stage	29
Ta	14	48.2759
T1	15	51.7241
Grade	29
Low	18	62.069
High	9	31.0345
LNPL	1	3.44828
Unknown	1	3.44828
Outcome	29
Recidive	14	48.2759
Progression	2	6.89655
LNPL	Low neoplastic potential lesions
